# Single nucleus multi-omics links human cortical cell regulatory genome diversity to disease risk variants

**DOI:** 10.1101/2019.12.11.873398

**Authors:** Chongyuan Luo, Hanqing Liu, Fangming Xie, Ethan J. Armand, Kimberly Siletti, Trygve E. Bakken, Rongxin Fang, Wayne I. Doyle, Rebecca D. Hodge, Lijuan Hu, Bang-An Wang, Zhuzhu Zhang, Sebastian Preissl, Dong-Sung Lee, Jingtian Zhou, Sheng-Yong Niu, Rosa Castanon, Anna Bartlett, Angeline Rivkin, Xinxin Wang, Jacinta Lucero, Joseph R. Nery, David A. Davis, Deborah C. Mash, Jesse R. Dixon, Sten Linnarsson, Ed Lein, M. Margarita Behrens, Bing Ren, Eran A. Mukamel, Joseph R. Ecker

## Abstract

Single-cell technologies enable measure of unique cellular signatures, but are typically limited to a single modality. Computational approaches allow integration of diverse single-cell datasets, but their efficacy is difficult to validate in the absence of authentic multi-omic measurements. To comprehensively assess the molecular phenotypes of single cells in tissues, we devised single-nucleus methylCytosine, Chromatin accessibility and Transcriptome sequencing (snmC2T-seq) and applied it to post-mortem human frontal cortex tissue. We developed a computational framework to validate fine-grained cell types using multi-modal information and assessed the effectiveness of computational integration methods. Correlation analysis in individual cells revealed distinct relations between methylation and gene expression. Our integrative approach enabled joint analyses of the methylome, transcriptome, chromatin accessibility and conformation for 63 human cortical cell types. We reconstructed regulatory lineages for cortical cell populations and found specific enrichment of genetic risk for neuropsychiatric traits, enabling prediction of cell types with causal roles in disease.
