## Supplementary material for "Single nucleus multi-omics links human cortical cell regulatory genome diversity to disease risk variants": Table S1

### Sheet: Transcriptome
Table S1. Metadata for scmCT-seq data generated from H1 and HEK293 cells
Sample	Total reads (R1 only)	Methylome reads (R1 only)	RNA reads (R1 only)	% methylome reads	% RNA reads	Reads mapped to rRNA	%reads mapped to rRNA	Reads mapped to genes	%reads mapped to genes	Detected genes (body)	Reads mapped to exons	%reads mapped to exons	Detected genes (exon)	Cluster
171009_mCT_hs_h1_h1_mCT_pool_10_AD006_indexed	1798049	769458	248286	0.428	0.138	7941	0.032	226219	0.911	9292	185911	0.749	4816	H1
171009_mCT_hs_h1_h1_mCT_pool_10_AD010_indexed	2510606	1250786	164275	0.498	0.065	6047	0.037	145499	0.886	7593	105692	0.643	3995	H1
171009_mCT_hs_h1_h1_mCT_pool_11_AD008_indexed	2447620	1366867	158716	0.558	0.065	7154	0.045	145421	0.916	7061	120600	0.76	3547	H1
171009_mCT_hs_h1_h1_mCT_pool_19_AD006_indexed	3461289	1855267	334771	0.536	0.097	14630	0.044	304957	0.911	9394	240857	0.719	4484	H1
171009_mCT_hs_h1_h1_mCT_pool_1_AD010_indexed	2841993	1569348	159352	0.552	0.056	3849	0.024	133509	0.838	9064	83082	0.521	3911	H1
171009_mCT_hs_h1_h1_mCT_pool_20_AD008_indexed	2518897	1396135	185318	0.554	0.074	6024	0.033	170099	0.918	7619	136609	0.737	3606	H1
171009_mCT_hs_h1_h1_mCT_pool_20_AD010_indexed	2535531	1143847	229888	0.451	0.091	5823	0.025	200483	0.872	9109	153555	0.668	4387	H1
171009_mCT_hs_h1_h1_mCT_pool_25_AD010_indexed	2547596	1271999	139587	0.499	0.055	3025	0.022	121963	0.874	7710	77970	0.559	3593	H1
171009_mCT_hs_h1_h1_mCT_pool_26_AD010_indexed	1908400	577677	317005	0.303	0.166	8871	0.028	288512	0.91	8358	200366	0.632	4766	H1
171009_mCT_hs_h1_h1_mCT_pool_28_AD010_indexed	1196975	399193	170899	0.334	0.143	5549	0.032	156029	0.913	6834	126184	0.738	3779	H1
171009_mCT_hs_h1_h1_mCT_pool_2_AD010_indexed	1802320	763331	173044	0.424	0.096	5535	0.032	153655	0.888	7495	116782	0.675	3793	H1
171009_mCT_hs_h1_h1_mCT_pool_34_AD006_indexed	1423051	475084	212621	0.334	0.149	7515	0.035	194649	0.915	8003	140456	0.661	4965	H1
171009_mCT_hs_h1_h1_mCT_pool_36_AD010_indexed	2760564	1522471	158882	0.552	0.058	2535	0.016	131859	0.83	9540	83919	0.528	4122	H1
171009_mCT_hs_h1_h1_mCT_pool_49_AD008_indexed	3863770	2398792	133034	0.621	0.034	6086	0.046	104517	0.786	10639	64234	0.483	4411	H1
171009_mCT_hs_h1_h1_mCT_pool_4_AD010_indexed	3896335	618852	241546	0.159	0.062	7594	0.031	217582	0.901	8867	150240	0.622	4185	H1
171009_mCT_hs_h1_h1_mCT_pool_50_AD002_indexed	2977925	1661890	77412	0.558	0.026	1313	0.017	58100	0.751	6874	34412	0.445	2945	H1
171009_mCT_hs_h1_h1_mCT_pool_51_AD002_indexed	2159837	1247295	95619	0.577	0.044	1214	0.013	66782	0.698	10413	35340	0.37	3572	H1
171009_mCT_hs_h1_h1_mCT_pool_57_AD008_indexed	1470450	604626	115225	0.411	0.078	5222	0.045	98756	0.857	7258	65508	0.569	3507	H1
171009_mCT_hs_h1_h1_mCT_pool_58_AD008_indexed	1629003	691890	157284	0.425	0.097	5172	0.033	137381	0.873	8353	97798	0.622	3891	H1
171009_mCT_hs_h1_h1_mCT_pool_59_AD002_indexed	1796355	834517	183967	0.465	0.102	3865	0.021	170216	0.925	6949	147428	0.801	4415	H1
171009_mCT_hs_h1_h1_mCT_pool_66_AD008_indexed	3496780	2089794	123545	0.598	0.035	2039	0.017	104370	0.845	9247	61745	0.5	3236	H1
171009_mCT_hs_h1_h1_mCT_pool_66_AD010_indexed	1795035	556423	357048	0.31	0.199	12113	0.034	327708	0.918	9035	251913	0.706	5577	H1
171009_mCT_hs_h1_h1_mCT_pool_68_AD002_indexed	2137122	1256253	104063	0.588	0.049	1307	0.013	94093	0.904	6035	80141	0.77	2959	H1
171009_mCT_hs_h1_h1_mCT_pool_68_AD008_indexed	1636280	742405	197428	0.454	0.121	5442	0.028	180837	0.916	7392	138371	0.701	3929	H1
171009_mCT_hs_h1_h1_mCT_pool_75_AD006_indexed	1738533	775489	293868	0.446	0.169	14990	0.051	276245	0.94	9024	226281	0.77	5321	H1
171009_mCT_hs_h1_h1_mCT_pool_76_AD006_indexed	2184672	1077897	230424	0.493	0.105	12641	0.055	208142	0.903	9031	167009	0.725	4195	H1
171009_mCT_hs_h1_h1_mCT_pool_83_AD002_indexed	1084981	424764	143691	0.391	0.132	2515	0.018	132437	0.922	5212	116726	0.812	2658	H1
171009_mCT_hs_h1_h1_mCT_pool_84_AD008_indexed	1939290	766628	296516	0.395	0.153	14237	0.048	259402	0.875	11120	203343	0.686	4867	H1
171009_mCT_hs_h1_h1_mCT_pool_89_AD002_indexed	1806462	996818	26210	0.552	0.015	33	0.001	14000	0.534	4836	1449	0.055	646	H1
171009_mCT_hs_h1_h1_mCT_pool_89_AD010_indexed	1240001	558664	44143	0.451	0.036	1358	0.031	32781	0.743	6657	14484	0.328	2602	H1
171009_mCT_hs_h1_h1_mCT_pool_90_AD006_indexed	3074223	1539173	266672	0.501	0.087	8772	0.033	241724	0.906	9579	191256	0.717	4711	H1
171009_mCT_hs_h1_h1_mCT_pool_90_AD010_indexed	2895919	1592026	148879	0.55	0.051	3807	0.026	130358	0.876	8317	89511	0.601	3956	H1
171009_mCT_hs_h1_h1_mCT_pool_91_AD006_indexed	1575158	588223	105809	0.373	0.067	80	0.001	56641	0.535	11546	5473	0.052	2276	H1
171009_mCT_hs_h1_h1_mCT_pool_92_AD010_indexed	1782478	719083	165222	0.403	0.093	7366	0.045	147953	0.895	7656	117489	0.711	3413	H1
171009_mCT_hs_hek293_hek293_mCT_pool_13_AD002_indexed	1706091	852774	171344	0.5	0.1	1858	0.011	161586	0.943	6262	147998	0.864	3709	HEK293
171009_mCT_hs_hek293_hek293_mCT_pool_13_AD008_indexed	2078550	1057641	147087	0.509	0.071	2673	0.018	131261	0.892	8253	105681	0.718	3839	HEK293
171009_mCT_hs_hek293_hek293_mCT_pool_13_AD010_indexed	1605901	614263	160111	0.383	0.1	5407	0.034	144880	0.905	7927	108536	0.678	3918	HEK293
171009_mCT_hs_hek293_hek293_mCT_pool_14_AD008_indexed	1956238	969006	112336	0.495	0.057	3433	0.031	103930	0.925	5961	86847	0.773	2903	HEK293
171009_mCT_hs_hek293_hek293_mCT_pool_15_AD008_indexed	2217578	1183054	130978	0.533	0.059	3187	0.024	116323	0.888	7757	93180	0.711	3278	HEK293
171009_mCT_hs_hek293_hek293_mCT_pool_15_AD010_indexed	3447497	1789900	235690	0.519	0.068	8931	0.038	202706	0.86	11858	163924	0.696	5146	HEK293
171009_mCT_hs_hek293_hek293_mCT_pool_21_AD002_indexed	2646389	1470574	190435	0.556	0.072	2128	0.011	159706	0.839	11476	127237	0.668	4796	HEK293
171009_mCT_hs_hek293_hek293_mCT_pool_23_AD006_indexed	2636421	1237220	393238	0.469	0.149	16136	0.041	375901	0.956	8576	337011	0.857	5029	HEK293
171009_mCT_hs_hek293_hek293_mCT_pool_31_AD002_indexed	3089436	1865913	137864	0.604	0.045	1480	0.011	123008	0.892	8071	105268	0.764	3276	HEK293
171009_mCT_hs_hek293_hek293_mCT_pool_31_AD010_indexed	1833788	643397	295343	0.351	0.161	13035	0.044	276848	0.937	8459	234717	0.795	4927	HEK293
171009_mCT_hs_hek293_hek293_mCT_pool_32_AD008_indexed	1826358	844141	112319	0.462	0.061	3540	0.032	105291	0.937	5626	89928	0.801	2836	HEK293
171009_mCT_hs_hek293_hek293_mCT_pool_32_AD010_indexed	1806686	687922	233977	0.381	0.13	6629	0.028	220223	0.941	7724	187955	0.803	4448	HEK293
171009_mCT_hs_hek293_hek293_mCT_pool_37_AD002_indexed	836730	412754	59747	0.493	0.071	762	0.013	55855	0.935	4123	50431	0.844	2203	HEK293
171009_mCT_hs_hek293_hek293_mCT_pool_37_AD006_indexed	1581818	697837	121330	0.441	0.077	4073	0.034	112940	0.931	6462	96510	0.795	3797	HEK293
171009_mCT_hs_hek293_hek293_mCT_pool_38_AD006_indexed	3550414	1998249	280432	0.563	0.079	5100	0.018	241734	0.862	12122	181261	0.646	5230	HEK293
171009_mCT_hs_hek293_hek293_mCT_pool_39_AD006_indexed	3624428	2112762	288095	0.583	0.079	6646	0.023	261564	0.908	11699	208111	0.722	5968	HEK293
171009_mCT_hs_hek293_hek293_mCT_pool_40_AD010_indexed	2039516	1044473	90754	0.512	0.044	1896	0.021	76556	0.844	6876	45417	0.5	2853	H1
171009_mCT_hs_hek293_hek293_mCT_pool_45_AD002_indexed	3579689	2184124	132866	0.61	0.037	968	0.007	91948	0.692	11988	47388	0.357	3922	HEK293
171009_mCT_hs_hek293_hek293_mCT_pool_45_AD008_indexed	4538893	2766678	174141	0.61	0.038	2798	0.016	148081	0.85	10657	109861	0.631	4452	HEK293
171009_mCT_hs_hek293_hek293_mCT_pool_46_AD002_indexed	1104069	512292	66346	0.464	0.06	570	0.009	54215	0.817	5717	40070	0.604	2092	HEK293
171009_mCT_hs_hek293_hek293_mCT_pool_46_AD010_indexed	4327733	2466714	230102	0.57	0.053	4426	0.019	196474	0.854	10782	142374	0.619	4621	HEK293
171009_mCT_hs_hek293_hek293_mCT_pool_47_AD006_indexed	1575900	638097	166450	0.405	0.106	4383	0.026	149430	0.898	7118	110619	0.665	3477	HEK293
171009_mCT_hs_hek293_hek293_mCT_pool_47_AD008_indexed	1840779	781632	135173	0.425	0.073	2942	0.022	120943	0.895	7240	98807	0.731	3388	HEK293
171009_mCT_hs_hek293_hek293_mCT_pool_48_AD008_indexed	4622334	2854392	149022	0.618	0.032	2440	0.016	124094	0.833	9926	85707	0.575	3874	HEK293
171009_mCT_hs_hek293_hek293_mCT_pool_53_AD002_indexed	1685983	966992	86028	0.574	0.051	1273	0.015	79003	0.918	5654	70908	0.824	2892	HEK293
171009_mCT_hs_hek293_hek293_mCT_pool_54_AD002_indexed	1075483	455029	111515	0.423	0.104	965	0.009	98884	0.887	6793	83530	0.749	3058	HEK293
171009_mCT_hs_hek293_hek293_mCT_pool_54_AD008_indexed	1820482	876344	157224	0.481	0.086	2550	0.016	137285	0.873	9199	107087	0.681	4188	HEK293
171009_mCT_hs_hek293_hek293_mCT_pool_54_AD010_indexed	1370230	438653	170876	0.32	0.125	3577	0.021	157892	0.924	7433	117928	0.69	3925	HEK293
171009_mCT_hs_hek293_hek293_mCT_pool_55_AD008_indexed	1250487	497557	129083	0.398	0.103	1850	0.014	105770	0.819	9204	72875	0.565	3390	HEK293
171009_mCT_hs_hek293_hek293_mCT_pool_55_AD010_indexed	6180807	3858881	275684	0.624	0.045	4802	0.017	228805	0.83	13458	170307	0.618	5853	HEK293
171009_mCT_hs_hek293_hek293_mCT_pool_56_AD008_indexed	7160072	4213874	33186	0.589	0.005	58	0.002	17888	0.539	6316	2122	0.064	884	H1
171009_mCT_hs_hek293_hek293_mCT_pool_5_AD006_indexed	1317526	485461	224491	0.368	0.17	5269	0.023	209955	0.935	7653	174463	0.777	4022	HEK293
171009_mCT_hs_hek293_hek293_mCT_pool_62_AD008_indexed	5026355	3181038	194844	0.633	0.039	4224	0.022	166392	0.854	9802	125436	0.644	3618	HEK293
171009_mCT_hs_hek293_hek293_mCT_pool_63_AD006_indexed	8047897	5091359	408495	0.633	0.051	8283	0.02	351953	0.862	14915	270276	0.662	6824	HEK293
171009_mCT_hs_hek293_hek293_mCT_pool_63_AD008_indexed	1734956	865587	99083	0.499	0.057	2481	0.025	89025	0.898	6120	70663	0.713	2618	HEK293
171009_mCT_hs_hek293_hek293_mCT_pool_69_AD002_indexed	910627	421810	25754	0.463	0.028	1550	0.06	19072	0.741	3973	11777	0.457	1216	HEK293
171009_mCT_hs_hek293_hek293_mCT_pool_6_AD008_indexed	1936965	877220	145349	0.453	0.075	5333	0.037	135102	0.93	6966	113547	0.781	3518	HEK293
171009_mCT_hs_hek293_hek293_mCT_pool_70_AD002_indexed	3844102	2450554	147820	0.637	0.038	1900	0.013	127555	0.863	9766	102693	0.695	3721	HEK293
171009_mCT_hs_hek293_hek293_mCT_pool_70_AD008_indexed	1434224	633876	113175	0.442	0.079	4163	0.037	105337	0.931	5964	91708	0.81	2988	HEK293
171009_mCT_hs_hek293_hek293_mCT_pool_71_AD006_indexed	2979746	1473176	354036	0.494	0.119	16896	0.048	332109	0.938	10047	285157	0.805	5139	HEK293
171009_mCT_hs_hek293_hek293_mCT_pool_77_AD010_indexed	4795397	2594944	618609	0.541	0.129	14285	0.023	433549	0.701	21535	225494	0.365	10709	HEK293
171009_mCT_hs_hek293_hek293_mCT_pool_78_AD008_indexed	2484802	1488552	128496	0.599	0.052	4123	0.032	112560	0.876	7857	87852	0.684	3543	HEK293
171009_mCT_hs_hek293_hek293_mCT_pool_78_AD010_indexed	1297898	440187	169421	0.339	0.131	7077	0.042	153915	0.908	8762	117456	0.693	3957	HEK293
171009_mCT_hs_hek293_hek293_mCT_pool_79_AD002_indexed	3912321	2564433	152241	0.655	0.039	2168	0.014	131708	0.865	9981	108658	0.714	4014	HEK293
171009_mCT_hs_hek293_hek293_mCT_pool_80_AD002_indexed	3390633	2096822	114280	0.618	0.034	2197	0.019	98188	0.859	9080	78919	0.691	3417	HEK293
171009_mCT_hs_hek293_hek293_mCT_pool_80_AD006_indexed	1469575	565331	248435	0.385	0.169	11236	0.045	234314	0.943	8129	204903	0.825	4723	HEK293
171009_mCT_hs_hek293_hek293_mCT_pool_80_AD010_indexed	3470603	1975358	213482	0.569	0.062	9637	0.045	188590	0.883	11395	142195	0.666	5284	HEK293
171009_mCT_hs_hek293_hek293_mCT_pool_85_AD008_indexed	9238557	5893304	443187	0.638	0.048	11328	0.026	384881	0.868	15771	309432	0.698	7415	HEK293
171009_mCT_hs_hek293_hek293_mCT_pool_86_AD002_indexed	1799969	882186	122316	0.49	0.068	2200	0.018	114282	0.934	5850	102390	0.837	2918	HEK293
171009_mCT_hs_hek293_hek293_mCT_pool_87_AD006_indexed	2346866	924953	401272	0.394	0.171	15085	0.038	380353	0.948	8492	328774	0.819	4757	HEK293
171009_mCT_hs_hek293_hek293_mCT_pool_8_AD006_indexed	3642110	1795067	459884	0.493	0.126	11863	0.026	439050	0.955	10930	342032	0.744	6518	HEK293
171009_mCT_hs_hek293_hek293_mCT_pool_8_AD010_indexed	2523796	1408927	132764	0.558	0.053	5510	0.042	116669	0.879	8514	96836	0.729	3844	HEK293
171009_mCT_hs_hek293_hek293_mCT_pool_93_AD008_indexed	4635914	2869014	189513	0.619	0.041	4241	0.022	140450	0.741	13091	84904	0.448	4771	HEK293
171009_mCT_hs_hek293_hek293_mCT_pool_93_AD010_indexed	1623633	624435	163657	0.385	0.101	5904	0.036	139405	0.852	9816	97734	0.597	4347	HEK293
171009_mCT_hs_hek293_hek293_mCT_pool_94_AD006_indexed	2966392	1651014	227067	0.557	0.077	9413	0.041	209276	0.922	9120	176155	0.776	4231	HEK293
171009_mCT_hs_hek293_hek293_mCT_pool_96_AD002_indexed	1235712	667367	73456	0.54	0.059	1495	0.02	67621	0.921	5066	59760	0.814	2513	HEK293
171101_mCT_hs_h1_h1_mCT_pool_10_AD008_indexed	1880080	465700	315243	0.248	0.168	9585	0.03	296813	0.942	7462	258198	0.819	4034	H1
171101_mCT_hs_h1_h1_mCT_pool_11_AD002_indexed	1894770	400786	462992	0.212	0.244	16454	0.036	419544	0.906	11314	356783	0.771	7317	H1
171101_mCT_hs_h1_h1_mCT_pool_11_AD006_indexed	2913211	871214	300639	0.299	0.103	13303	0.044	271339	0.903	11047	227581	0.757	5609	H1
171101_mCT_hs_h1_h1_mCT_pool_26_AD010_indexed	1082196	308025	130094	0.285	0.12	3228	0.025	117527	0.903	6668	94403	0.726	3179	H1
171101_mCT_hs_h1_h1_mCT_pool_2_AD006_indexed	1617911	261034	164568	0.161	0.102	5949	0.036	149828	0.91	8673	130100	0.791	4008	H1
171101_mCT_hs_h1_h1_mCT_pool_33_AD008_indexed	2822969	811487	340557	0.287	0.121	6294	0.018	286165	0.84	10865	169377	0.497	5624	H1
171101_mCT_hs_h1_h1_mCT_pool_34_AD008_indexed	1810572	494292	210951	0.273	0.117	5076	0.024	192778	0.914	7533	164341	0.779	4162	H1
171101_mCT_hs_h1_h1_mCT_pool_35_AD010_indexed	1370059	335416	272742	0.245	0.199	6669	0.024	249696	0.916	7438	194191	0.712	4458	H1
171101_mCT_hs_h1_h1_mCT_pool_36_AD006_indexed	3450217	1147629	201320	0.333	0.058	5345	0.027	178300	0.886	10210	124775	0.62	4627	H1
171101_mCT_hs_h1_h1_mCT_pool_36_AD008_indexed	1776690	414680	270295	0.233	0.152	5256	0.019	245182	0.907	7638	198511	0.734	4122	H1
171101_mCT_hs_h1_h1_mCT_pool_43_AD002_indexed	2142262	708311	125426	0.331	0.059	3000	0.024	105365	0.84	9257	75752	0.604	4057	H1
171101_mCT_hs_h1_h1_mCT_pool_44_AD002_indexed	1473454	446329	129633	0.303	0.088	3024	0.023	118189	0.912	7389	93992	0.725	3923	H1
171101_mCT_hs_h1_h1_mCT_pool_44_AD008_indexed	1724712	434390	256935	0.252	0.149	5497	0.021	239171	0.931	8300	194627	0.757	5058	H1
171101_mCT_hs_h1_h1_mCT_pool_49_AD006_indexed	1348362	341274	130397	0.253	0.097	5218	0.04	116312	0.892	7626	81277	0.623	4277	H1
171101_mCT_hs_h1_h1_mCT_pool_49_AD010_indexed	1312128	386109	111190	0.294	0.085	4594	0.041	96036	0.864	7445	61592	0.554	3535	H1
171101_mCT_hs_h1_h1_mCT_pool_4_AD008_indexed	2181354	345539	179141	0.158	0.082	5370	0.03	162652	0.908	8485	134244	0.749	4023	H1
171101_mCT_hs_h1_h1_mCT_pool_59_AD010_indexed	2095537	467621	578189	0.223	0.276	14612	0.025	539109	0.932	9906	475513	0.822	6472	H1
171101_mCT_hs_h1_h1_mCT_pool_73_AD006_indexed	1309171	291306	229043	0.223	0.175	6424	0.028	206768	0.903	8613	163570	0.714	5036	H1
171101_mCT_hs_h1_h1_mCT_pool_74_AD006_indexed	1623949	413162	273551	0.254	0.168	6560	0.024	243240	0.889	10963	186220	0.681	5512	H1
171101_mCT_hs_h1_h1_mCT_pool_75_AD006_indexed	1706782	441176	240203	0.258	0.141	5053	0.021	198704	0.827	12926	132637	0.552	5355	H1
171101_mCT_hs_h1_h1_mCT_pool_76_AD006_indexed	2211009	617920	312103	0.279	0.141	8996	0.029	235109	0.753	17115	135509	0.434	6839	H1
171101_mCT_hs_h1_h1_mCT_pool_90_AD002_indexed	2192430	640115	111331	0.292	0.051	2457	0.022	97834	0.879	8796	68452	0.615	3943	H1
171101_mCT_hs_h1_h1_mCT_pool_92_AD002_indexed	1235749	290317	175200	0.235	0.142	4405	0.025	159200	0.909	7563	135186	0.772	4347	H1
171101_mCT_hs_h1_h1_mCT_pool_9_AD002_indexed	3650557	1174527	203810	0.322	0.056	3801	0.019	169551	0.832	12517	129594	0.636	4741	H1
171101_mCT_hs_hek293_hek293_mCT_pool_15_AD006_indexed	1320490	294590	226142	0.223	0.171	8649	0.038	210815	0.932	9654	149598	0.662	5165	HEK293
171101_mCT_hs_hek293_hek293_mCT_pool_16_AD006_indexed	1584075	390352	213980	0.246	0.135	15882	0.074	201413	0.941	8249	176283	0.824	4890	HEK293
171101_mCT_hs_hek293_hek293_mCT_pool_16_AD008_indexed	1429592	307602	211266	0.215	0.148	7507	0.036	195701	0.926	8023	168209	0.796	3907	HEK293
171101_mCT_hs_hek293_hek293_mCT_pool_21_AD006_indexed	1271503	299264	213278	0.235	0.168	7327	0.034	198912	0.933	8011	164507	0.771	4438	HEK293
171101_mCT_hs_hek293_hek293_mCT_pool_22_AD008_indexed	2842595	662949	596332	0.233	0.21	20605	0.035	563078	0.944	9989	527156	0.884	5793	HEK293
171101_mCT_hs_hek293_hek293_mCT_pool_22_AD010_indexed	1960751	376409	490375	0.192	0.25	17733	0.036	458600	0.935	8526	412673	0.842	5345	HEK293
171101_mCT_hs_hek293_hek293_mCT_pool_24_AD010_indexed	2371229	617137	466172	0.26	0.197	16227	0.035	440306	0.945	8360	415694	0.892	5184	HEK293
171101_mCT_hs_hek293_hek293_mCT_pool_30_AD002_indexed	1038053	308370	61613	0.297	0.059	1319	0.021	56683	0.92	5211	49693	0.807	2477	HEK293
171101_mCT_hs_hek293_hek293_mCT_pool_30_AD008_indexed	1394442	352402	141371	0.253	0.101	3622	0.026	132087	0.934	6848	115934	0.82	3611	HEK293
171101_mCT_hs_hek293_hek293_mCT_pool_32_AD008_indexed	2221911	634423	127463	0.286	0.057	3595	0.028	111429	0.874	8046	88233	0.692	3480	HEK293
171101_mCT_hs_hek293_hek293_mCT_pool_39_AD006_indexed	1330904	333835	218251	0.251	0.164	4385	0.02	171387	0.785	15661	108653	0.498	6130	HEK293
171101_mCT_hs_hek293_hek293_mCT_pool_40_AD010_indexed	1907154	441547	256342	0.232	0.134	6894	0.027	236958	0.924	7258	202333	0.789	4245	HEK293
171101_mCT_hs_hek293_hek293_mCT_pool_45_AD006_indexed	1337576	410488	95780	0.307	0.072	3490	0.036	85465	0.892	7488	70889	0.74	3460	HEK293
171101_mCT_hs_hek293_hek293_mCT_pool_47_AD010_indexed	1584211	412629	266817	0.26	0.168	8567	0.032	249408	0.935	7860	219997	0.825	4606	HEK293
171101_mCT_hs_hek293_hek293_mCT_pool_48_AD010_indexed	1946059	638805	163056	0.328	0.084	4362	0.027	139794	0.857	7245	115847	0.71	3565	HEK293
171101_mCT_hs_hek293_hek293_mCT_pool_53_AD010_indexed	2540940	597615	416613	0.235	0.164	4492	0.011	382072	0.917	10452	265812	0.638	5985	HEK293
171101_mCT_hs_hek293_hek293_mCT_pool_54_AD008_indexed	1390233	350301	205515	0.252	0.148	4320	0.021	186665	0.908	8882	151632	0.738	4110	HEK293
171101_mCT_hs_hek293_hek293_mCT_pool_55_AD002_indexed	1245524	306742	222296	0.246	0.178	2923	0.013	207026	0.931	8476	160630	0.723	5174	HEK293
171101_mCT_hs_hek293_hek293_mCT_pool_56_AD006_indexed	3422571	1146941	207743	0.335	0.061	5529	0.027	182168	0.877	10919	120628	0.581	5418	HEK293
171101_mCT_hs_hek293_hek293_mCT_pool_61_AD008_indexed	2136779	451797	472050	0.211	0.221	6853	0.015	425964	0.902	11582	361028	0.765	5495	HEK293
171101_mCT_hs_hek293_hek293_mCT_pool_63_AD010_indexed	2175495	643349	268849	0.296	0.124	8782	0.033	250516	0.932	7437	218862	0.814	4109	HEK293
171101_mCT_hs_hek293_hek293_mCT_pool_78_AD010_indexed	1586382	298689	368895	0.188	0.233	22913	0.062	348436	0.945	7409	323789	0.878	4680	HEK293
171101_mCT_hs_hek293_hek293_mCT_pool_79_AD006_indexed	1307330	375119	145677	0.287	0.111	3463	0.024	94695	0.65	12308	21043	0.144	3260	H1
171101_mCT_hs_hek293_hek293_mCT_pool_79_AD008_indexed	2826881	881628	216136	0.312	0.076	10392	0.048	194317	0.899	10521	160879	0.744	4637	HEK293
171101_mCT_hs_hek293_hek293_mCT_pool_79_AD010_indexed	1407849	418718	136942	0.297	0.097	9797	0.072	126884	0.927	6265	110543	0.807	3178	HEK293
171101_mCT_hs_hek293_hek293_mCT_pool_80_AD010_indexed	1605467	351077	252305	0.219	0.157	8225	0.033	238340	0.945	7640	203513	0.807	4531	HEK293
171101_mCT_hs_hek293_hek293_mCT_pool_85_AD008_indexed	2471118	597968	403088	0.242	0.163	17218	0.043	376617	0.934	8081	343260	0.852	4699	HEK293
171101_mCT_hs_hek293_hek293_mCT_pool_86_AD002_indexed	1246338	344185	99383	0.276	0.08	2352	0.024	91936	0.925	5069	82928	0.834	2629	HEK293
171101_mCT_hs_hek293_hek293_mCT_pool_86_AD006_indexed	1491593	358492	188389	0.24	0.126	5829	0.031	174359	0.926	7516	145936	0.775	4151	HEK293
171101_mCT_hs_hek293_hek293_mCT_pool_87_AD010_indexed	1959037	379549	454210	0.194	0.232	14387	0.032	424721	0.935	9560	348569	0.767	5640	HEK293
171101_mCT_hs_hek293_hek293_mCT_pool_88_AD010_indexed	1805958	377981	304534	0.209	0.169	10124	0.033	284330	0.934	7325	241553	0.793	4106	HEK293
171101_mCT_hs_hek293_hek293_mCT_pool_8_AD002_indexed	1440246	222956	97427	0.155	0.068	3158	0.032	86290	0.886	7624	71733	0.736	3378	HEK293
171101_mCT_hs_hek293_hek293_mCT_pool_94_AD002_indexed	1195240	326739	91323	0.273	0.076	2596	0.028	78323	0.858	7622	65520	0.717	2900	H1
171101_mCT_hs_hek293_hek293_mCT_pool_94_AD008_indexed	3226273	714729	679725	0.222	0.211	17074	0.025	639364	0.941	11815	492798	0.725	7146	HEK293
171101_mCT_hs_hek293_hek293_mCT_pool_96_AD008_indexed	1335234	325985	200736	0.244	0.15	8491	0.042	188019	0.937	6506	172745	0.861	3752	HEK29

### Sheet: Methylome
Table S1. Metadata for scmCT-seq data generated from H1 and HEK293 cells
Sample	mCCC/CCC	mCG/CG	mCH/CH	Estimated mCG/CG	Estimated mCH/CH	Cluster
171009_mCT_hs_h1_h1_mCT_pool_10_AD006_indexed	0.00666	0.85924	0.0156	0.8583	0.009	H1
171009_mCT_hs_h1_h1_mCT_pool_10_AD010_indexed	0.00691	0.85323	0.01648	0.85221	0.00964	H1
171009_mCT_hs_h1_h1_mCT_pool_11_AD008_indexed	0.00635	0.78852	0.01393	0.78717	0.00763	H1
171009_mCT_hs_h1_h1_mCT_pool_19_AD006_indexed	0.00777	0.78606	0.01718	0.78438	0.00948	H1
171009_mCT_hs_h1_h1_mCT_pool_1_AD010_indexed	0.0065	0.76452	0.01648	0.76298	0.01005	H1
171009_mCT_hs_h1_h1_mCT_pool_20_AD008_indexed	0.00536	0.84516	0.01321	0.84433	0.00789	H1
171009_mCT_hs_h1_h1_mCT_pool_20_AD010_indexed	0.00861	0.80673	0.01821	0.80505	0.00968	H1
171009_mCT_hs_h1_h1_mCT_pool_25_AD010_indexed	0.00796	0.85518	0.01769	0.85402	0.00981	H1
171009_mCT_hs_h1_h1_mCT_pool_26_AD010_indexed	0.0055	0.82305	0.01396	0.82207	0.00851	H1
171009_mCT_hs_h1_h1_mCT_pool_28_AD010_indexed	0.00513	0.7389	0.01009	0.73755	0.00499	H1
171009_mCT_hs_h1_h1_mCT_pool_2_AD010_indexed	0.0081	0.8585	0.01986	0.85734	0.01186	H1
171009_mCT_hs_h1_h1_mCT_pool_34_AD006_indexed	0.00577	0.69803	0.0151	0.69628	0.00938	H1
171009_mCT_hs_h1_h1_mCT_pool_36_AD010_indexed	0.00936	0.86203	0.02158	0.86073	0.01234	H1
171009_mCT_hs_h1_h1_mCT_pool_49_AD008_indexed	0.00917	0.77305	0.01817	0.77095	0.00908	H1
171009_mCT_hs_h1_h1_mCT_pool_4_AD010_indexed	0.00667	0.81675	0.01722	0.81552	0.01062	H1
171009_mCT_hs_h1_h1_mCT_pool_50_AD002_indexed	0.00805	0.82787	0.01656	0.82647	0.00858	H1
171009_mCT_hs_h1_h1_mCT_pool_51_AD002_indexed	0.01519	0.80882	0.02754	0.80587	0.01254	H1
171009_mCT_hs_h1_h1_mCT_pool_57_AD008_indexed	0.00555	0.72896	0.01249	0.72745	0.00698	H1
171009_mCT_hs_h1_h1_mCT_pool_58_AD008_indexed	0.0051	0.75983	0.01383	0.7586	0.00877	H1
171009_mCT_hs_h1_h1_mCT_pool_59_AD002_indexed	0.00523	0.83862	0.0128	0.83777	0.00761	H1
171009_mCT_hs_h1_h1_mCT_pool_66_AD008_indexed	0.0082	0.76243	0.01592	0.76047	0.00778	H1
171009_mCT_hs_h1_h1_mCT_pool_66_AD010_indexed	0.00589	0.8255	0.01334	0.82447	0.00749	H1
171009_mCT_hs_h1_h1_mCT_pool_68_AD002_indexed	0.00685	0.86326	0.01649	0.86232	0.00971	H1
171009_mCT_hs_h1_h1_mCT_pool_68_AD008_indexed	0.00587	0.85774	0.01701	0.8569	0.01121	H1
171009_mCT_hs_h1_h1_mCT_pool_75_AD006_indexed	0.00594	0.85289	0.01513	0.85201	0.00924	H1
171009_mCT_hs_h1_h1_mCT_pool_76_AD006_indexed	0.00779	0.85374	0.01691	0.85259	0.00919	H1
171009_mCT_hs_h1_h1_mCT_pool_83_AD002_indexed	0.00552	0.79383	0.01394	0.79269	0.00847	H1
171009_mCT_hs_h1_h1_mCT_pool_84_AD008_indexed	0.00606	0.71355	0.0153	0.7118	0.0093	H1
171009_mCT_hs_h1_h1_mCT_pool_89_AD002_indexed	0.00614	0.78212	0.00722	0.78077	0.00109	H1
171009_mCT_hs_h1_h1_mCT_pool_89_AD010_indexed	0.00484	0.78675	0.0116	0.78571	0.00679	H1
171009_mCT_hs_h1_h1_mCT_pool_90_AD006_indexed	0.00836	0.87103	0.02335	0.86994	0.01512	H1
171009_mCT_hs_h1_h1_mCT_pool_90_AD010_indexed	0.00663	0.8457	0.0174	0.84467	0.01084	H1
171009_mCT_hs_h1_h1_mCT_pool_91_AD006_indexed	0.00591	0.80336	0.00731	0.80219	0.00141	H1
171009_mCT_hs_h1_h1_mCT_pool_92_AD010_indexed	0.0068	0.86474	0.01837	0.86381	0.01165	H1
171009_mCT_hs_hek293_hek293_mCT_pool_13_AD002_indexed	0.00497	0.62893	0.00668	0.62708	0.00172	HEK293
171009_mCT_hs_hek293_hek293_mCT_pool_13_AD008_indexed	0.00651	0.6381	0.00955	0.63573	0.00306	HEK293
171009_mCT_hs_hek293_hek293_mCT_pool_13_AD010_indexed	0.00468	0.63096	0.00634	0.62922	0.00167	HEK293
171009_mCT_hs_hek293_hek293_mCT_pool_14_AD008_indexed	0.0037	0.62858	0.00464	0.6272	0.00094	HEK293
171009_mCT_hs_hek293_hek293_mCT_pool_15_AD008_indexed	0.00418	0.59919	0.00544	0.59751	0.00127	HEK293
171009_mCT_hs_hek293_hek293_mCT_pool_15_AD010_indexed	0.01572	0.63515	0.02294	0.62932	0.00734	HEK293
171009_mCT_hs_hek293_hek293_mCT_pool_21_AD002_indexed	0.01547	0.61361	0.0215	0.60754	0.00612	HEK293
171009_mCT_hs_hek293_hek293_mCT_pool_23_AD006_indexed	0.00425	0.62516	0.00575	0.62356	0.00151	HEK293
171009_mCT_hs_hek293_hek293_mCT_pool_31_AD002_indexed	0.00995	0.64884	0.01355	0.64531	0.00364	HEK293
171009_mCT_hs_hek293_hek293_mCT_pool_31_AD010_indexed	0.00539	0.62495	0.00708	0.62292	0.0017	HEK293
171009_mCT_hs_hek293_hek293_mCT_pool_32_AD008_indexed	0.00394	0.63437	0.005	0.63292	0.00106	HEK293
171009_mCT_hs_hek293_hek293_mCT_pool_32_AD010_indexed	0.00501	0.653	0.00669	0.65125	0.00169	HEK293
171009_mCT_hs_hek293_hek293_mCT_pool_37_AD002_indexed	0.00475	0.61178	0.00656	0.60993	0.00182	HEK293
171009_mCT_hs_hek293_hek293_mCT_pool_37_AD006_indexed	0.00432	0.59953	0.00584	0.59779	0.00153	HEK293
171009_mCT_hs_hek293_hek293_mCT_pool_38_AD006_indexed	0.00809	0.63882	0.01155	0.63587	0.00349	HEK293
171009_mCT_hs_hek293_hek293_mCT_pool_39_AD006_indexed	0.00879	0.63938	0.01293	0.63618	0.00418	HEK293
171009_mCT_hs_hek293_hek293_mCT_pool_40_AD010_indexed	0.00779	0.84581	0.01483	0.8446	0.0071	H1
171009_mCT_hs_hek293_hek293_mCT_pool_45_AD002_indexed	0.00958	0.61386	0.01368	0.61012	0.00414	HEK293
171009_mCT_hs_hek293_hek293_mCT_pool_45_AD008_indexed	0.0093	0.59845	0.01332	0.59468	0.00406	HEK293
171009_mCT_hs_hek293_hek293_mCT_pool_46_AD002_indexed	0.00534	0.61453	0.00743	0.61246	0.0021	HEK293
171009_mCT_hs_hek293_hek293_mCT_pool_46_AD010_indexed	0.00978	0.63953	0.01456	0.63597	0.00483	HEK293
171009_mCT_hs_hek293_hek293_mCT_pool_47_AD006_indexed	0.00506	0.62914	0.00701	0.62725	0.00196	HEK293
171009_mCT_hs_hek293_hek293_mCT_pool_47_AD008_indexed	0.0045	0.626	0.00612	0.62431	0.00163	HEK293
171009_mCT_hs_hek293_hek293_mCT_pool_48_AD008_indexed	0.0081	0.62756	0.01202	0.62452	0.00395	HEK293
171009_mCT_hs_hek293_hek293_mCT_pool_53_AD002_indexed	0.00427	0.60601	0.00559	0.60432	0.00133	HEK293
171009_mCT_hs_hek293_hek293_mCT_pool_54_AD002_indexed	0.00722	0.61501	0.00934	0.61221	0.00214	HEK293
171009_mCT_hs_hek293_hek293_mCT_pool_54_AD008_indexed	0.00461	0.60246	0.00617	0.60062	0.00157	HEK293
171009_mCT_hs_hek293_hek293_mCT_pool_54_AD010_indexed	0.00409	0.63826	0.00564	0.63677	0.00156	HEK293
171009_mCT_hs_hek293_hek293_mCT_pool_55_AD008_indexed	0.00479	0.6318	0.00645	0.63003	0.00167	HEK293
171009_mCT_hs_hek293_hek293_mCT_pool_55_AD010_indexed	0.01038	0.62063	0.01506	0.61665	0.00473	HEK293
171009_mCT_hs_hek293_hek293_mCT_pool_56_AD008_indexed	0.00589	0.79905	0.00732	0.79786	0.00144	H1
171009_mCT_hs_hek293_hek293_mCT_pool_5_AD006_indexed	0.00533	0.63344	0.00704	0.63148	0.00172	HEK293
171009_mCT_hs_hek293_hek293_mCT_pool_62_AD008_indexed	0.00631	0.62323	0.00906	0.62084	0.00277	HEK293
171009_mCT_hs_hek293_hek293_mCT_pool_63_AD006_indexed	0.01173	0.63174	0.01655	0.62737	0.00488	HEK293
171009_mCT_hs_hek293_hek293_mCT_pool_63_AD008_indexed	0.00461	0.62269	0.00641	0.62094	0.00181	HEK293
171009_mCT_hs_hek293_hek293_mCT_pool_69_AD002_indexed	0.0062	0.52916	0.00826	0.52622	0.00207	HEK293
171009_mCT_hs_hek293_hek293_mCT_pool_6_AD008_indexed	0.00466	0.6341	0.006	0.63239	0.00135	HEK293
171009_mCT_hs_hek293_hek293_mCT_pool_70_AD002_indexed	0.01025	0.63365	0.01503	0.62986	0.00483	HEK293
171009_mCT_hs_hek293_hek293_mCT_pool_70_AD008_indexed	0.0055	0.60289	0.00711	0.60069	0.00162	HEK293
171009_mCT_hs_hek293_hek293_mCT_pool_71_AD006_indexed	0.0069	0.62075	0.00956	0.61811	0.00268	HEK293
171009_mCT_hs_hek293_hek293_mCT_pool_77_AD010_indexed	0.00843	0.64213	0.01208	0.63909	0.00368	HEK293
171009_mCT_hs_hek293_hek293_mCT_pool_78_AD008_indexed	0.00676	0.60753	0.00971	0.60486	0.00297	HEK293
171009_mCT_hs_hek293_hek293_mCT_pool_78_AD010_indexed	0.00477	0.61171	0.00656	0.60985	0.0018	HEK293
171009_mCT_hs_hek293_hek293_mCT_pool_79_AD002_indexed	0.01022	0.6171	0.01475	0.61315	0.00458	HEK293
171009_mCT_hs_hek293_hek293_mCT_pool_80_AD002_indexed	0.00855	0.60232	0.01219	0.59889	0.00367	HEK293
171009_mCT_hs_hek293_hek293_mCT_pool_80_AD006_indexed	0.00569	0.62292	0.0078	0.62076	0.00212	HEK293
171009_mCT_hs_hek293_hek293_mCT_pool_80_AD010_indexed	0.00849	0.62565	0.01247	0.62244	0.00401	HEK293
171009_mCT_hs_hek293_hek293_mCT_pool_85_AD008_indexed	0.01168	0.62846	0.01741	0.62407	0.0058	HEK293
171009_mCT_hs_hek293_hek293_mCT_pool_86_AD002_indexed	0.00711	0.63453	0.0096	0.63191	0.00251	HEK293
171009_mCT_hs_hek293_hek293_mCT_pool_87_AD006_indexed	0.00463	0.62614	0.00621	0.6244	0.00159	HEK293
171009_mCT_hs_hek293_hek293_mCT_pool_8_AD006_indexed	0.00428	0.6025	0.0055	0.60079	0.00123	HEK293
171009_mCT_hs_hek293_hek293_mCT_pool_8_AD010_indexed	0.00838	0.61698	0.01222	0.61374	0.00387	HEK293
171009_mCT_hs_hek293_hek293_mCT_pool_93_AD008_indexed	0.0094	0.6165	0.01416	0.61286	0.00481	HEK293
171009_mCT_hs_hek293_hek293_mCT_pool_93_AD010_indexed	0.00531	0.62121	0.00743	0.61919	0.00213	HEK293
171009_mCT_hs_hek293_hek293_mCT_pool_94_AD006_indexed	0.0081	0.62482	0.01157	0.62176	0.0035	HEK293
171009_mCT_hs_hek293_hek293_mCT_pool_96_AD002_indexed	0.00495	0.65536	0.0066	0.65365	0.00166	HEK293
171101_mCT_hs_h1_h1_mCT_pool_10_AD008_indexed	0.00528	0.80743	0.01184	0.80641	0.00659	H1
171101_mCT_hs_h1_h1_mCT_pool_11_AD002_indexed	0.00688	0.86369	0.0159	0.86275	0.00908	H1
171101_mCT_hs_h1_h1_mCT_pool_11_AD006_indexed	0.0086	0.73972	0.01884	0.73746	0.01033	H1
171101_mCT_hs_h1_h1_mCT_pool_26_AD010_indexed	0.00682	0.76285	0.01629	0.76122	0.00954	H1
171101_mCT_hs_h1_h1_mCT_pool_2_AD006_indexed	0.01345	0.8715	0.02643	0.86975	0.01316	H1
171101_mCT_hs_h1_h1_mCT_pool_33_AD008_indexed	0.00904	0.89682	0.02818	0.89588	0.01931	H1
171101_mCT_hs_h1_h1_mCT_pool_34_AD008_indexed	0.00618	0.75297	0.01414	0.75143	0.00801	H1
171101_mCT_hs_h1_h1_mCT_pool_35_AD010_indexed	0.00652	0.83291	0.01706	0.83181	0.01061	H1
171101_mCT_hs_h1_h1_mCT_pool_36_AD006_indexed	0.00738	0.80436	0.01328	0.80291	0.00594	H1
171101_mCT_hs_h1_h1_mCT_pool_36_AD008_indexed	0.01226	0.78521	0.02119	0.78254	0.00904	H1
171101_mCT_hs_h1_h1_mCT_pool_43_AD002_indexed	0.00933	0.77798	0.01971	0.77589	0.01048	H1
171101_mCT_hs_h1_h1_mCT_pool_44_AD002_indexed	0.0065	0.88475	0.0169	0.884	0.01047	H1
171101_mCT_hs_h1_h1_mCT_pool_44_AD008_indexed	0.00658	0.88552	0.01556	0.88476	0.00904	H1
171101_mCT_hs_h1_h1_mCT_pool_49_AD006_indexed	0.00686	0.79772	0.01707	0.79632	0.01028	H1
171101_mCT_hs_h1_h1_mCT_pool_49_AD010_indexed	0.00554	0.79897	0.01528	0.79785	0.00979	H1
171101_mCT_hs_h1_h1_mCT_pool_4_AD008_indexed	0.00991	0.68322	0.01819	0.68005	0.00836	H1
171101_mCT_hs_h1_h1_mCT_pool_59_AD010_indexed	0.00669	0.82645	0.01587	0.82528	0.00924	H1
171101_mCT_hs_h1_h1_mCT_pool_73_AD006_indexed	0.00724	0.86426	0.01599	0.86327	0.00881	H1
171101_mCT_hs_h1_h1_mCT_pool_74_AD006_indexed	0.00742	0.88075	0.0177	0.87986	0.01036	H1
171101_mCT_hs_h1_h1_mCT_pool_75_AD006_indexed	0.00792	0.89302	0.02032	0.89217	0.0125	H1
171101_mCT_hs_h1_h1_mCT_pool_76_AD006_indexed	0.00805	0.83435	0.01716	0.83301	0.00918	H1
171101_mCT_hs_h1_h1_mCT_pool_90_AD002_indexed	0.00841	0.83989	0.01681	0.83853	0.00847	H1
171101_mCT_hs_h1_h1_mCT_pool_92_AD002_indexed	0.00777	0.86797	0.01705	0.86694	0.00935	H1
171101_mCT_hs_h1_h1_mCT_pool_9_AD002_indexed	0.00713	0.74475	0.01658	0.74292	0.00952	H1
171101_mCT_hs_hek293_hek293_mCT_pool_15_AD006_indexed	0.00687	0.6145	0.00899	0.61183	0.00213	HEK293
171101_mCT_hs_hek293_hek293_mCT_pool_16_AD006_indexed	0.00649	0.65185	0.0083	0.64958	0.00182	HEK293
171101_mCT_hs_hek293_hek293_mCT_pool_16_AD008_indexed	0.00635	0.62484	0.00771	0.62244	0.00137	HEK293
171101_mCT_hs_hek293_hek293_mCT_pool_21_AD006_indexed	0.0057	0.62698	0.00754	0.62484	0.00185	HEK293
171101_mCT_hs_hek293_hek293_mCT_pool_22_AD008_indexed	0.00578	0.64656	0.00719	0.64451	0.00142	HEK293
171101_mCT_hs_hek293_hek293_mCT_pool_22_AD010_indexed	0.00541	0.61272	0.00678	0.61061	0.00138	HEK293
171101_mCT_hs_hek293_hek293_mCT_pool_24_AD010_indexed	0.0055	0.62852	0.00709	0.62647	0.0016	HEK293
171101_mCT_hs_hek293_hek293_mCT_pool_30_AD002_indexed	0.00626	0.65119	0.0076	0.64899	0.00135	HEK293
171101_mCT_hs_hek293_hek293_mCT_pool_30_AD008_indexed	0.00693	0.62343	0.00852	0.6208	0.0016	HEK293
171101_mCT_hs_hek293_hek293_mCT_pool_32_AD008_indexed	0.00805	0.62626	0.01029	0.62323	0.00226	HEK293
171101_mCT_hs_hek293_hek293_mCT_pool_39_AD006_indexed	0.00532	0.64194	0.00632	0.64002	0.00101	HEK293
171101_mCT_hs_hek293_hek293_mCT_pool_40_AD010_indexed	0.0048	0.62631	0.00566	0.62451	0.00086	HEK293
171101_mCT_hs_hek293_hek293_mCT_pool_45_AD006_indexed	0.00651	0.60288	0.00874	0.60028	0.00224	HEK293
171101_mCT_hs_hek293_hek293_mCT_pool_47_AD010_indexed	0.00512	0.61951	0.00628	0.61755	0.00117	HEK293
171101_mCT_hs_hek293_hek293_mCT_pool_48_AD010_indexed	0.00624	0.58279	0.00815	0.58017	0.00192	HEK293
171101_mCT_hs_hek293_hek293_mCT_pool_53_AD010_indexed	0.00545	0.60254	0.00682	0.60036	0.00138	HEK293
171101_mCT_hs_hek293_hek293_mCT_pool_54_AD008_indexed	0.00571	0.62511	0.00685	0.62296	0.00115	HEK293
171101_mCT_hs_hek293_hek293_mCT_pool_55_AD002_indexed	0.00685	0.62795	0.00866	0.62538	0.00182	HEK293
171101_mCT_hs_hek293_hek293_mCT_pool_56_AD006_indexed	0.00654	0.62474	0.00851	0.62227	0.00198	HEK293
171101_mCT_hs_hek293_hek293_mCT_pool_61_AD008_indexed	0.00534	0.6373	0.00637	0.63535	0.00104	HEK293
171101_mCT_hs_hek293_hek293_mCT_pool_63_AD010_indexed	0.00601	0.60361	0.00785	0.60121	0.00185	HEK293
171101_mCT_hs_hek293_hek293_mCT_pool_78_AD010_indexed	0.00556	0.64269	0.00662	0.64069	0.00107	HEK293
171101_mCT_hs_hek293_hek293_mCT_pool_79_AD006_indexed	0.00958	0.8936	0.02376	0.89257	0.01432	H1
171101_mCT_hs_hek293_hek293_mCT_pool_79_AD008_indexed	0.00717	0.61941	0.00961	0.61666	0.00246	HEK293
171101_mCT_hs_hek293_hek293_mCT_pool_79_AD010_indexed	0.00606	0.60624	0.00789	0.60384	0.00184	HEK293
171101_mCT_hs_hek293_hek293_mCT_pool_80_AD010_indexed	0.00475	0.63159	0.0055	0.62983	0.00075	HEK293
171101_mCT_hs_hek293_hek293_mCT_pool_85_AD008_indexed	0.00622	0.59561	0.00771	0.59308	0.0015	HEK293
171101_mCT_hs_hek293_hek293_mCT_pool_86_AD002_indexed	0.00484	0.63418	0.0058	0.6324	0.00096	HEK293
171101_mCT_hs_hek293_hek293_mCT_pool_86_AD006_indexed	0.00545	0.63349	0.00643	0.63148	0.00099	HEK293
171101_mCT_hs_hek293_hek293_mCT_pool_87_AD010_indexed	0.0051	0.62269	0.00604	0.62076	0.00094	HEK293
171101_mCT_hs_hek293_hek293_mCT_pool_88_AD010_indexed	0.00561	0.64107	0.00671	0.63905	0.00111	HEK293
171101_mCT_hs_hek293_hek293_mCT_pool_8_AD002_indexed	0.0078	0.59551	0.00969	0.59233	0.0019	HEK293
171101_mCT_hs_hek293_hek293_mCT_pool_94_AD002_indexed	0.00961	0.79015	0.02096	0.78811	0.01146	H1
171101_mCT_hs_hek293_hek293_mCT_pool_94_AD008_indexed	0.00555	0.63899	0.00649	0.63698	0.00095	HEK293
171101_mCT_hs_hek293_hek293_mCT_pool_96_AD008_indexed	0.00548	0.61586	0.00661	0.61374	0.00114	HEK29
