## Supplementary material for "Single nucleus multi-omics links human cortical cell regulatory genome diversity to disease risk variants": Table S3

### Sheet: Human Brain Metadata
Table S3. Metadata for human brain specimens
Donor ID	Tissue Source	Label in This Study	Sample Type	Sex	Age	Ethnicity	Brain Region	Technology Applied	N Cells	Reference
UMB5577	NIH NeuroBioBank at University of Maryland Brain and Tissue Bank	M_21yr	Unaffected Control	Male	21	Caucasian	BA10	snmC2T-seq	2165	This Study
								sn-m3C-seq	2761	Lee et al., 2019. Nature Methods (PMID: 31501549)
UMB5580	NIH NeuroBioBank at University of Maryland Brain and Tissue Bank	M_29yr	Unaffected Control	Male	29	Caucasian	BA10	snmC2T-seq	2193	This Study
								sn-m3C-seq	1477	Lee et al., 2019. Nature Methods (PMID: 31501549)
UMB4540	NIH NeuroBioBank at University of Maryland Brain and Tissue Bank	M_25yr_1	Unaffected Control	Male	25	Caucasian	MFG	snmC-seq	2784	Luo et al., 2017. Science (PMID: 28798132)
								snATAC-seq	12557	This Study
NDARKD326LNK	NIH NeuroBioBank at University of Miami Brain Endowment Bank	M_58yr	Unaffected Control	Male	58	Caucasian	BA10	snmC-seq	2347	This Study
NDARKJ183CYT	NIH NeuroBioBank at University of Miami Brain Endowment Bank	M_25yr_2	Unaffected Control	Male	25	Caucasian	BA10	snmC-seq2	1304	This Study
H18.30.002	Allen Institute for Brain Science		Unaffected Control	Male	50	Unknown	BA44-45, BA46	snRNA-seq	24261	This Study
